# Pro-inflammatory role of granzyme K producing bystander CD8^+^ T cells in acute myeloid leukemia

**DOI:** 10.1101/2025.08.12.669682

**Authors:** Lisa Aziez, Nicolas Deredec, Ismael Boussaid, Carolyn G. Shasha, Romain Vazquez, Chloé Friedrich, Ania Alik, Kanchanadevi Manasse, Zoé Fremont-Debaene, Alexandra Barthelemy, Cyril Catelain, Philippe Rameau, Marguerite Vignon, Justine Decroocq, Olivier Kosmider, Dorothée Selimoglu-Buet, Evan W. Newell, Eric Solary, François Delhommeau, Olivier Herault, Eric Tartour, Rudy Birsen, Didier Bouscary, Michaela Fontenay, Nicolas Chapuis, Yannick Simoni

## Abstract

Acute myeloid leukemia (AML) is a heterogeneous group of blood malignancies with a 5-year survival rate below 30%, highlighting the urgent need for more effective therapeutic strategies. T cell-based immunotherapies have demonstrated remarkable success in solid tumors, yet the role of CD8^+^ T cells in AML remains unclear. In this study, we analyzed the composition, antigenic specificity, and function of CD8^+^ T cells in paired blood and bone marrow samples from AML patients. While we did not identify exhausted CD8^+^ T cells as seen in solid tumors, we observed a distinct population of functional CD69^+^ CD8^+^ T cells specifically enriched in the bone marrow. These cells primarily recognized non-tumor antigens, including epitopes derived from Epstein–Barr virus (EBV) and cytomegalovirus (CMV). Notably, this bystander CD8^+^ T cell population showed high expression of Granzyme K, a cytokine found in the bone marrow of AML patients. Granzyme K did not induce leukemic cell death but instead promoted the secretion of IL-8, a pro-inflammatory cytokine known to play a detrimental role in AML pathology. Rather than mounting an anti-tumor response, these CD8^+^ T cells contribute to a pro-inflammatory environment that may exacerbate AML progression and severity. These findings provide a rationale for exploring therapeutic strategies aimed at inhibiting pro-inflammatory CD8^+^ T cells and targeting Granzyme K activity in association with actual therapies.

**Graphical Abstract:** 
