## Supplementary material for "Pro-inflammatory role of granzyme K producing bystander CD8^+^ T cells in acute myeloid leukemia": Table 1- Antibodies list

### Sheet: FlowCytometry Antibodies Panel
Flow Cytometry Antibodies Panel
Fluorochrome	Antibody	Supplier
BV421	CD45	BioLegend #304032
AF700	CD3	BioLegend #300424
FITC	CD8	BioLegend #344704
PE	CD69	BioLegend #310906
BV605	CD33	BioLegend #366612
7-AAD	Live/Dead	BioLegend #420403

### Sheet: CITEseq Antibodies Panel
CITEseq Antibodies Panel
Antibody	Supplier	Antibodies used for UMAP analysis:
TotalSeq™-C Human Universal Cocktail, V1.0	BioLegend #399905	CD101
		CD103
		CD127
		CD146
		CD158
		CD158b
		CD158e1
		CD161
		CD195
		CD2
		CD224
		CD226_11A8
		CD244
		CD25
		CD26
		CD27
		CD279
		CD28
		CD29
		CD31
		CD314
		CD32
		CD35
		CD38_HIT2
		CD39
		CD41
		CD45RA
		CD45RO
		CD48
		CD49a
		CD49b
		CD49d
		CD5
		CD52
		CD54
		CD56
		CD57
		CD69
		CD71
		CD94
		CD95
		CX3CR1
		GPR56
		HLA.DR
		KLRG1
		TCR.Va7.2
		TIGIT
		CD49f
		ingrin.b7
		CD278
Anti-PE	BioLegend #408111

### Sheet: CyTOF Antibodies Stimulation Pa
CyTOF Antibodies Stimulation Panel
MASS CYTOMETRY
Metal	Antibody	Clone
89Y	/
106Cd	/
110Cd	CD45	HI30
111Cd	/
112Cd	CD14	W6-32
115In	CD57	HNK-1
116Cd	/
140Ce	HLA-ABC	W6-32
141Pr	CD103	Ber-ACT8
142Nd	CD56	HCD56
143Nd	Perforin	B-D48
144Nd	CD3	UCHT1
145Nd	CD69	FN50
146Nd	CD8	SK1
147Sm	CD4	SK3
148Nd	CD34	581
149Sm	CD95	DX2
150Nd	Granzyme B	CLB-GB11
151Eu	TCRgd	5A6.E9
152Sm	/
153Eu	KLRG1	13F12F2
154Sm	TNFa	Mab11
155Gd	CD33	WM53
156Gd	TIGIT	741182
157Gd	CD38	HIT2
158Gd	2B4	C1.7
159Tb	IFNg	S5/1
160Gd	PD-1	EH12.2H7
161Dy	IL-17a	BL168
162Dy
163Dy	MCP-1	EPR21025
164Dy	CD49d	9F10
165Ho	IL-18R	H44
166Er	HLA-DR	L243
167Er	IL-2	MQ1-17H12
168Er	IL-8	E8N1
169Tm
170Er	Granzyme A	CB9
171Yb	IL-4	MP4-25D2
172Yb	IL-6	MQ2-13A5
173Yb	GM-CSF	BVD2-21C11
174Yb	Granzyme K	GM6C3
175Lu	CD19	HIB19
176Yb	CD39	A1
191/193Ir	DNA
195Pt	Cisplatin (Live/Dead)
209Bi	/

### Sheet: CyTOF Antibodies Panel1
CyTOF Antibodies Panel1
MASS CYTOMETRY
Metal	Antibody	Clone
89Y	CD45	HI30
106Cd	CD44	BJ18
110Cd	/
111Cd	/
112Cd	*CD45RA	HI100
115In	*CD57	HNK-1
116Cd	/
140Ce	HLA-ABC	W6-32
141Pr	*CD103	Ber-ACT8
142Nd	CD56	HCD56
143Nd	CD95	DX2
144Nd	CD3	UCHT1
145Nd	*CD69	FN50
146Nd	CD8	SK1
147Sm	CD4	SK3
148Nd	*CD45RO	UCHL1
149Sm	NKG2C	134522
150Nd	*CD73	AD2
151Eu	*CD137	4B4-1
152Sm	*CD48	BJ40
153Eu	CD94	DX22
154Sm	*KLRG1	13F12F2
155Gd	CD158e (KIR3DL1)	DX9
156Gd	*TIGIT	741182
157Gd	*CD38	HIT2
158Gd	*2B4	C1.7
159Tb	*Tim3	F38-2E2
160Gd	*PD-1	EH12.2H7
161Dy	Streptavidin (LAYN)
162Dy	CD161	HP-3G10
163Dy	CD85j	GHI/75
164Dy	CD158b (KIR2DL2-3)	REA1006
165Ho	Anti-APC (TCRgd)	APC003
166Er	*HLA-DR	L243
167Er	*CD127	A019D5
168Er	*CCR7	150503
169Tm	CD25	M-A251
170Er	*CD28	CD28.2
171Yb	CD158a (KIR2DL1)	143211
172Yb	Va7.2	3C10
173Yb	NKG2A	Z199
174Yb	CD158f (KIR2DL5)	UP-R1
175Lu	*CCR4	205410
176Yb	*CD39	A1
191/193Ir	DNA
195Pt	Cisplatin (Live/Dead)
209Bi	CD16	3G8
	*selected markers for UMAP analysis

### Sheet: CyTOF Antibodies Panel2
CyTOF Antibodies Panel2
MASS CYTOMETRY
Metal	Antibody	Clone
89Y	CD45	HI30
106Cd	/
110Cd	/
111Cd	/
112Cd	*CD45RA	HI100
115In	*CD57	HNK-1
116Cd	Anti-PE (CD33-CD13)	PE001
140Ce	HLA-ABC	W6-32
141Pr	*CD47	CC2C6
142Nd	CD56	HCD56
143Nd	*Perforin	B-D48
144Nd	CD3	UCHT1
145Nd	*CD69	FN50
146Nd	CD8	SK1
147Sm	CD4	SK3
148Nd	*CD45RO	UCHL1
149Sm	NKG2C	REA205
150Nd	*Granzyme B	CLB-GB11
151Eu	TCRgd	5A6.E9
152Sm	*CD38	HIT2
153Eu	NKG2D	1D11
154Sm	*KLRG1	13F12F2
155Gd	CD158e	DX9
156Gd	*TIGIT	741182
157Gd	*Granzyme K	GM6C3
158Gd	*2B4	C1.7
159Tb	*Tim3	F38-2E2
160Gd	*PD-1	EH12.2H7
161Dy	*CD226	DNAM-1
162Dy	CD161	HP-3G10
163Dy	CD85j	GHI/75
164Dy	CD158b	DX27
165Ho	*OX40	Ber-ACT35
166Er	*HLA-DR	L243
167Er	*CD127	A019D5
168Er	*CCR7	150503
169Tm	CD25	M-A251
170Er	*Granzyme A	CB9
171Yb	CD158a	143211
172Yb	Va7.2	3C10
173Yb	NKG2A	Z199
174Yb	CD158f	UP-R1
175Lu	CD19	HIB19
176Yb	*CD39	A1
191/193Ir	DNA
195Pt	Cisplatin (Live/Dead)
209Bi	CD16	3G8
	*selected markers for UMAP analysis

### Sheet: CyTOF Antibodies Panel3
CyTOF Antibodies Panel3
MASS CYTOMETRY
Metal	Antibody	Clone
89Y	CD45	HI30
106Cd	CD19	HIB19
110Cd	*CD27	LG.7F9
111Cd	Anti-Biot (Va7.2)	1D4-C5
112Cd	*CD45RA	HI100
115In	*CD57	HNK-1
116Cd	Anti-PE (CD33-CD13)	PE001
140Ce	HLA-ABC	W6-32
141Pr	*CD103	Ber-ACT8
142Nd	CD56	HCD56
143Nd	*Perforin	B-D48
144Nd	CD3	UCHT1
145Nd	*CD69	FN50
146Nd	CD8	SK1
147Sm	CD4	SK3
148Nd	*CD45RO	UCHL1
149Sm	*CD36	5-271
150Nd	*Granzyme B	CLB-GB11
151Eu	TCRgd	5A6.E9
152Sm	*CD101 or CD48	BB27 BJ40
153Eu	*CD29	TS2/16
154Sm	*KLRG1	13F12F2
155Gd	*ICOS	DX29
156Gd	*TIGIT	741182
157Gd	*CD38	HIT2
158Gd	*2B4	C1.7
159Tb	*Tim3	F38-2E2
160Gd	*PD-1	EH12.2H7
161Dy	*CD226	DNAM-1
162Dy	CD161	HP-3G10
163Dy	*CD127	A019D5
164Dy	*CD20	2H7
165Ho	*GPR56	CG4
166Er	HLA-DR	L243
167Er	*CTLA-4	BNI3
168Er	*CCR7	150503
169Tm	CD25	M-A251
170Er	*Granzyme A	CB9
171Yb	*Granulysin	DH2
172Yb	*CXCR4	12G5
173Yb	*CD28	CD28.2
174Yb	*Granzyme K	GM6C3
175Lu	*CCR6	G034E3
176Yb	*CD39	A1
191/193Ir	DNA
195Pt	Cisplatin (Live/Dead)
209Bi	CD16	3G8
	*selected markers for UMAP analysis

### Sheet: CyTOF_Tetramer
Panel Tetramer
MASS CYTOMETRY
Metal	Antibody	Clone
89Y	/
106Cd	CD19	HIB19
110Cd	CD45	HI30
111Cd	/
112Cd	/
115In	CD57	HNK-1
116Cd	/
140Ce	CD14	W6-32
141Pr	CD103	Ber-ACT8
142Nd	CD56	HCD56
143Nd	Perforin CD31	B-D48 390
144Nd	CD3	UCHT1
145Nd	CD69	FN50
146Nd	CD8	SK1
147Sm	CD4	SK3
148Nd	CD34	581
149Sm	CD38	HIT2
150Nd	Granzyme B or CD73	CLB-GB11 AD2
151Eu	TCRgd	5A6.E9
152Sm	Streptavidin
153Eu	CD45RA	HI100
154Sm	KLRG1	13F12F2
155Gd	CD33	WM53
156Gd	Streptavidin
157Gd	Streptavidin
158Gd	2B4	C1.7
159Tb	Streptavidin
160Gd	PD-1	EH12.2H7
161Dy	Streptavidin
162Dy	Streptavidin
163Dy	CD49a	TS2/7
164Dy	Streptavidin
165Ho	Streptavidin
166Er	HLA-DR	L243
167Er	Streptavidin
168Er	CCR7	150503
169Tm	Streptavidin
170Er	Granzyme A or CD88	CB9 S5/1
171Yb	Streptavidin or CD28	CD28.2
172Yb	CXCR4	12G5
173Yb	Anti-APC or CX3CR1	APC003 2A9-1
174Yb	Granzyme K or CD64	GM6C3 10.1
175Lu	Streptavidin or CD19	HIB19
176Yb	CD39	A1
191/193Ir	DNA
195Pt	Cisplatin (Live/Dead)
209Bi	/
