## Supplementary material for "Pro-inflammatory role of granzyme K producing bystander CD8^+^ T cells in acute myeloid leukemia": Table 2-Peptide list

### Sheet: Peptides list
Table 2-Peptides list
Allele	Sequence	Antigen	Category
HLA-A*0101	CTELKLSDY	NP	Influenza
	VSDGGPNLY	PB1	Influenza
	FTSDYYQLY	ORF3a	SARS-CoV-2
	TTDPSFLGRY	ORF1ab	SARS-CoV-2
HLA-A*0201	NLVPMVATV	pp65	CMV
	VLEETSVML	IE-1	CMV
	GILGFVFTL	MP	Influenza
	GLCTLVAML	BMLF1	EBV
	CLGGLLTMV	LMP-2A	EBV
	LLLDRLNQL	Nucleocapsid	SARS-CoV-2
	YLQPRTFLL	Spike	SARS-CoV-2
	LLYDANYFL	ORF3a	SARS-CoV-2
	YVLDHLIVV	BRLF1	EBV
	FLYALALLL	LAMP2	EBV
	KLWAQCVQL		SARS-CoV-2
HLA-A*0301	RLRAEAQVK	EMNA 3A	EBV
	KLGGALQAK	IE-1	CMV
	ILRGSVAHK	PR8	Influenza
	KTFPPTEPK	Nucleocapsid	SARS-CoV-2
HLA-A*1101	SIIPSGPLK	MP	Influenza
	RMVLASTTAK	MP1	Influenza
	KSMREEYRK	MP2	Influenza
	AVFDRKSDAK	EBNA 3B	EBV
	IVTDFSVIK	EBNA 3B	EBV
	ATIGTAMYK	BRLF1	EBV
	SSCSSCPLSK	LMP-2	EBV
HLA-A*2402	QYDPVAALF	pp65	CMV
	VYALPLKML	pp65	CMV
	IYVLVMLVL	EBV-1	EBV
	RYSIFFDYM	EBNA3A nuclear protein	EBV
	TYPVLEEMF	EBV-5	EBV
	DYNFVKQLF	BMLF1	EBV
	TYSAGIVQI	EBNA-3B nuclear protein	EBV
	QYIKWPWYI	Spike	SARS-CoV-2
HLA-B*0702	RPHERNGFTVL	pp65	CMV
	TPRVTGGGAM	pp65	CMV
	RPQGGSRPEFVKL	BMRF1	EBV
	RPPIFIRRL	EBNA 3A	EBV
	QPRAPIRPI	EBNA 6	EBV
	SPIVPSFDM	NP	Influenza
	QPEWFRNVL	PB1	Influenza
	SPRWYFYYL	Nucleocapsid	SARS-CoV-2
