## Supplementary material for "Pro-inflammatory role of granzyme K producing bystander CD8^+^ T cells in acute myeloid leukemia": Table 4-QC CITEseq

### Sheet: Clinical data
Table 4-Quality Control CITEseq
GENE EXPRESSION
ID Patient	Tissue	Cells	Median reads per cell	Median genes per cell	Total genes detected
M12	Bone marrow	2976	15674	1499	19592
G1	Bone marrow	3845	9416	1201	19259
G1	Blood	3470	2640	659	16983
F29	Bone marrow	5936	9061	1473	20650
F29	Blood	6291	6960	1373	20061
T Cell Expression/V(D)J Annotation
ID Patient	Tissue	Cells	Number of cells with productive V-J spanning pair	Paired clonotype diversity
M12	Bone marrow	2235	1631	17.6
G1	Bone marrow	3150	2675	771.46
G1	Blood	3005	2442	815.65
F29	Bone marrow	4334	3582	21.59
F29	Blood	4780	3373	13.22
Antibody Expression
ID Patient	Tissue	Cells	Median UMI counts per cell	Antibody reads usable per cell
M12	Bone marrow	2976	1398	2203
G1	Bone marrow	3845	715	955
G1	Blood	3470	725	942
F29	Bone marrow	5936	901	1235
F29	Blood	6291	566	740
